# Profiling subcellular localization of nuclear-encoded mitochondrial gene products in zebrafish

**DOI:** 10.1101/2021.12.22.473872

**Authors:** Barbara Uszczynska-Ratajczak, Sreedevi Sugunan, Monika Kwiatkowska, Maciej Migdal, Silvia Carbonell-Sala, Anna Sokol, Cecilia L. Winata, Agnieszka Chacinska

**Author notes:** These authors contributed equally (Barbara Uszczynska-Ratajczak, Sreedevi Sugunan).

## Abstract

Most mitochondrial proteins are encoded by nuclear genes, synthetized in the cytosol and targeted into the organelle. The import of some, but not all, nuclear-encoded mitochondrial proteins begins with translation of messenger RNAs (mRNAs) on the surface of mitochondria. To characterize the spatial organization of mitochondrial gene products in zebrafish (*Danio rerio*), we sequenced RNA from different cellular fractions. Our results confirmed the presence of nuclear-encoded mRNAs in the mitochondrial fraction, which in unperturbed conditions, are mainly transcripts encoding large proteins with specific properties, like transmembrane domains. To further explore the principles of mitochondrial protein compartmentalization in zebrafish, we quantified the transcriptomic changes for each subcellular fraction triggered by the *chchd4a^-^/^-^* mutation, causing the disorders in the mitochondrial protein import. Our results indicate that the proteostatic stress further restricts the population of transcripts on the mitochondrial surface, allowing only the largest and the most evolutionary conserved proteins to be synthetized there. We also show that many nuclear-encoded mitochondrial transcripts translated by the cytosolic ribosomes stay resistant to the global translation shutdown. Thus, vertebrates, in contrast to yeast, are not likely to employ localized translation to facilitate synthesis of mitochondrial proteins under proteostatic stress conditions.
