## Supplemental Table 1 for "Profiling subcellular localization of nuclear-encoded mitochondrial gene products in zebrafish"

### Sheet: Sheet1
gene	primer name	sequence 5' - 3'
12SrRNA	12SrRNA _F3	CTCCGCACCCCTGTGAATAC
	12SrRNA_R3	TTGTGCCTGATACCTGCTCC
16SrRNA	16SrRNA _F3	GTAGCGCAATCACTCGTCCT
	16SrRNA_R3	GGGAGACAGTTAAGCCCTCG
18SrRNA	18SrRNA_F2	CGTTCAGCCACGCGAGATGG
	18SrRNA_R2	CCCCGGACATCTAAGGGCATCA
abcb6a	abcb6a_F	AGCTACACACAAGGCAAGGA
	abcb6a_R	TGTTTGTCCTGGGAGAACGG
aco2	aco2_F1	GCCCCTCACCTTCTCCAATC
	aco2_R1	TTAAGAGGCTTTCCAGGGGC
atp5a1	atp5a1_F1	CCATCAGGAGCGACGGTAAG
	atp5a1_R1	CGAGAGGAAGTTGAGCACGA
atp5b	atp5b_F1	CTGGATCAGAGGTGTCTGCC
	atp5b_R1	ATGTCAGTGGCCAGAGTTGG
calr	calr_F1	AGACTGGGACTTCCTGCCTT
	calr_R1	CCCATTCCTCTGGTTTCTGG
chpt1	chpt1_F	TTCGGACTGGTTGACGTGAC
	chpt1_R	TGGCACCCTCATTTCCCAAA
coa6	coa6_F	GACTCCAGCTACAAGCGTTC
	coa6_R	CATGCCAAGCAAGCCTTCAT
comtd1	comtd1_F	CCTTGAGTCTGGCTCTGGTAG
	comtd1_R	TATTCTCCACTCCAGCCTCTGC
cyb5r2	cyb5r2_F	ACGAGCTGGATGAAGTCCAC
	cyb5r2_R	ACTTCCAGCCTTCAGAGGGT
eef1a1a	eef1a1a_F1	GAGTATCCTCCTCTGGGTCGT
	eef1a1a_R1	GTAACCTTTCCGCTTGTCGC
hspa5	hspa5_F	CAACATGGACTTGTTCCGCTC
	hspa5_R	CTGGCTTCTTCGGGTCAGAG
lrrc59	lrrc59_F	AGCTCAAGAGTCTGAAATGGCT
	lrrc59_R	AGAACCCTGGATGCACACTG
mcur1	mcur1_F	GCTAGAAGATATGGCGCTGC
	mcur1_R	ATGACCTTTGGGTGGTGTCC
mdh2	mdh2_F1	AAAGGCTGTGAGGTTGTCGT
	mdh2_R1	TCACGGGTCATACCAGGTTTC
mrpl17	mrpl17_F1	TGGCCCGTAAAATGGGACTC
	mrpl17_R1	ATCAATCAACTTCTCGGCGT
mrpl32	mrpl32_F	CCTTGAGTCTGGCTCTGGTAG
	mrpl32_R	TATTCTCCACTCCAGCCTCTGC
mrpl52	mrpl52_F	GTTGGTGTTGTGGGAGGTCT
	mrpl52_R	GCCATAGCGATGCCATTAGC
mrps33	mrps33_F	CATTCCTTGGCTCTGAGGACA
	mrps33_R	TATCTCCACTAGCCGCTTGC
mrps9	mrps9_F1	AGGAGGAAGTCTGCCAAAGC
	mrps9_R1	AGCTGCTCCCGGTCTTGTAG
mt-atp8	mt-atp8_F	GCCTCAGCTTAATCCAAAACC
	mt-atp8_R	GCATCAACTTGAGTTGGGTCATT
ndufa8	ndufa8_F	TAGCAAAGGTGGTTCTGCCC
	ndufa8_R	AGTCATCAAGATGGCGCTGT
p4hb	p4hb_F	CCCTAAGGAGTATTCTGCTGGTC
	p4hb_R	AAAGTAGTGGCTGCGGGTC
rcn2	rcn2_F	CATTCCTTGGCTCTGAGGACA
	rcn2_R	TATCTCCACTAGCCGCTTGC
sec61a1	sec61a1_F1	GGGACTTGGTCTGACACCTC
	sec61a1_R1	GCACAGAACCAAACGACTCC
sec61b	sec61b_F	TCACCAGGGCTTAAAGTTGGC
	sec61b_R	GCTTAGGAGCGGGTGTACTT
slc16a1a	slc16a1a_F	GTTGGTGTTGTGGGAGGTCT
	slc16a1a_R	GCCATAGCGATGCCATTAGC
timm9	timm9_F	TTCGGACTGGTTGACGTGAC
	timm9_R	TGGCACCCTCATTTCCCAAA
tomm40	tomm40_F1	GCATTGCTAAACCATGGGCA
	tomm40_R1	ACCGGGGGCATAGTAAAACC
tomm6	tomm6_F	CTTGTTTGCTGCGGGTGTTTG
	tomm6_R	CTCCCATTTCAGCACCACCTGT
tomm7	tomm7_F	TATCTGGGATTCAAGCGGGG
	tomm7_R	CCTCATTGCGTCTGTGGAGT
tomm70a	tomm70a_F1	AGTCCAAAGAGGCAACCTGG
	tomm70a_R1	TCTGTCTGGGCATAAGCAGC
uqcrfs1	uqcrfs1_F1	GCGTCGTCGTGAAGAGTGAT
	uqcrfs1_R1	CGTACTGAAGAGCGAGCGTT
ERCC_00096	ERCC_00096_F	TAGCTCGAGTTGCCCCTTTG
	ERCC_00096_R	TGCTCCGCTGAGAAGTACAC
