## Supplemental Table 5 for "Profiling subcellular localization of nuclear-encoded mitochondrial gene products in zebrafish"

### Sheet: Human-zebrafish orthologues (ER
Zebrafish gene stable ID	Zebrafish gene name	Human gene stable ID	Human gene name
ENSDARG00000070447	slc39a9	ENSG00000029364	SLC39A9
ENSDARG00000062376	nlgn3b	ENSG00000198848	CES1
ENSDARG00000016968	tmem214	ENSG00000119777	TMEM214
ENSDARG00000020197	rpl5a	ENSG00000122406	RPL5
ENSDARG00000077778	adamts9	ENSG00000163638	ADAMTS9
ENSDARG00000041078	chka	ENSG00000110721	CHKA
ENSDARG00000023298	rps27.1	ENSG00000177954	RPS27
ENSDARG00000040643	ccr10	ENSG00000184451	CCR10
ENSDARG00000069245	matn3a	ENSG00000132031	MATN3
ENSDARG00000015862	rpl5b	ENSG00000122406	RPL5
ENSDARG00000103226	dhcr7	ENSG00000172893	DHCR7
ENSDARG00000093877	si:zfos-2330d3.7	ENSG00000166482	MFAP4
ENSDARG00000004167	zgc:110366	ENSG00000198610	AKR1C4
ENSDARG00000004167	zgc:110366	ENSG00000151632	AKR1C2
ENSDARG00000004167	zgc:110366	ENSG00000196139	AKR1C3
ENSDARG00000004167	zgc:110366	ENSG00000187134	AKR1C1
ENSDARG00000033604	lrpap1	ENSG00000163956	LRPAP1
ENSDARG00000094408	si:ch1073-110a20.1	ENSG00000166482	MFAP4
ENSDARG00000077047	ptprnb	ENSG00000054356	PTPRN
ENSDARG00000096586	si:ch1073-110a20.3	ENSG00000166482	MFAP4
ENSDARG00000022615	si:ch211-241e1.3	ENSG00000053747	LAMA3
ENSDARG00000076223	SERP1	ENSG00000120742	SERP1
ENSDARG00000069432	plscr3b	ENSG00000163746	PLSCR2
ENSDARG00000018491	pdia4	ENSG00000155660	PDIA4
ENSDARG00000037350	rpl9	ENSG00000163682	RPL9
ENSDARG00000104089	p3h4	ENSG00000141696	P3H4
ENSDARG00000062297	soat1	ENSG00000057252	SOAT1
ENSDARG00000010516	rpl21	ENSG00000122026	RPL21
ENSDARG00000070537	stmn2b	ENSG00000104435	STMN2
ENSDARG00000054753	col10a1a	ENSG00000123500	COL10A1
ENSDARG00000076888	zgc:171967	ENSG00000089597	GANAB
ENSDARG00000022165	mgst1.2	ENSG00000008394	MGST1
ENSDARG00000100588	rpl36	ENSG00000130255	RPL36
ENSDARG00000045444	fzd8a	ENSG00000177283	FZD8
ENSDARG00000003570	hsp90b1	ENSG00000166598	HSP90B1
ENSDARG00000006639	lnpk	ENSG00000144320	LNPK
ENSDARG00000011909	itpr2	ENSG00000123104	ITPR2
ENSDARG00000103735	elovl1b	ENSG00000066322	ELOVL1
ENSDARG00000076757	ephb1	ENSG00000154928	EPHB1
ENSDARG00000070393	COQ10A	ENSG00000135469	COQ10A
ENSDARG00000025904	tecrb	ENSG00000099797	TECR
ENSDARG00000092360	si:ch211-51h9.6	ENSG00000242259	C22orf39
ENSDARG00000070849	rps15	ENSG00000115268	RPS15
ENSDARG00000054362	ccdc47	ENSG00000108588	CCDC47
ENSDARG00000076811	ganab	ENSG00000089597	GANAB
ENSDARG00000091614	si:dkey-62k3.6	ENSG00000163746	PLSCR2
ENSDARG00000010773	pnpla6	ENSG00000032444	PNPLA6
ENSDARG00000057975	plcd4a	ENSG00000115556	PLCD4
ENSDARG00000075954	serpinh1a	ENSG00000149257	SERPINH1
ENSDARG00000016886	dnajb9b	ENSG00000128590	DNAJB9
ENSDARG00000009315	clgn	ENSG00000153132	CLGN
ENSDARG00000079075	si:ch211-71m22.3	ENSG00000163746	PLSCR2
ENSDARG00000030265	scdb	ENSG00000099194	SCD
ENSDARG00000006316	rpl23a	ENSG00000198242	RPL23A
ENSDARG00000013704	cers2a	ENSG00000143418	CERS2
ENSDARG00000079766	tap1	ENSG00000168394	TAP1
ENSDARG00000079443	vipb	ENSG00000146469	VIP
ENSDARG00000077468	si:ch73-206p6.1	ENSG00000163746	PLSCR2
ENSDARG00000032535	praf2	ENSG00000243279	PRAF2
ENSDARG00000035692	rps3a	ENSG00000145425	RPS3A
ENSDARG00000012588	ptdss1a	ENSG00000156471	PTDSS1
ENSDARG00000020136	ptges	ENSG00000148344	PTGES
ENSDARG00000021838	rps23	ENSG00000186468	RPS23
ENSDARG00000100649	tlr1	ENSG00000174130	TLR6
ENSDARG00000069430	tp53i11a	ENSG00000175274	TP53I11
ENSDARG00000074041	abca5	ENSG00000154258	ABCA9
ENSDARG00000035809	col1a1b	ENSG00000108821	COL1A1
ENSDARG00000015337	comta	ENSG00000093010	COMT
ENSDARG00000077983	GPR89B	ENSG00000117262	GPR89A
ENSDARG00000077983	GPR89B	ENSG00000188092	GPR89B
ENSDARG00000095157	zgc:163080	ENSG00000096092	TMEM14A
ENSDARG00000003822	ankrd16	ENSG00000134461	ANKRD16
ENSDARG00000058492	si:dkey-30c15.17	ENSG00000198848	CES1
ENSDARG00000041182	rpl4	ENSG00000174444	RPL4
ENSDARG00000063438	srebf2	ENSG00000198911	SREBF2
ENSDARG00000053058	rps11	ENSG00000142534	RPS11
ENSDARG00000067851	lcn15	ENSG00000148346	LCN2
ENSDARG00000001897	man2b1	ENSG00000269590	AC010422.5
ENSDARG00000088745	zgc:173915	ENSG00000166482	MFAP4
ENSDARG00000017809	stard3	ENSG00000131748	STARD3
ENSDARG00000035562	mpdu1a	ENSG00000129255	MPDU1
ENSDARG00000057719	atl2	ENSG00000119787	ATL2
ENSDARG00000006758	fam234b	ENSG00000084444	FAM234B
ENSDARG00000099104	rpl24	ENSG00000114391	RPL24
ENSDARG00000008803	marcksb	ENSG00000277443	MARCKS
ENSDARG00000027353	zmym2	ENSG00000121741	ZMYM2
ENSDARG00000053840	ei24	ENSG00000149547	EI24
ENSDARG00000059323	rpn1	ENSG00000163902	RPN1
ENSDARG00000012840	alg9	ENSG00000086848	ALG9
ENSDARG00000012840	alg9	ENSG00000258529	AP001781.2
ENSDARG00000041435	uba52	ENSG00000221983	UBA52
ENSDARG00000091266	si:ch211-71m22.5	ENSG00000163746	PLSCR2
ENSDARG00000001940	dnajc1	ENSG00000136770	DNAJC1
ENSDARG00000042566	rps7	ENSG00000171863	RPS7
ENSDARG00000092806	si:ch1073-110a20.2	ENSG00000166482	MFAP4
ENSDARG00000021048	clptm1l	ENSG00000049656	CLPTM1L
ENSDARG00000071462	lama3	ENSG00000053747	LAMA3
ENSDARG00000061006	cyb5d2	ENSG00000167740	CYB5D2
ENSDARG00000056985	tpte	ENSG00000132958	TPTE2
ENSDARG00000056985	tpte	ENSG00000274391	TPTE
ENSDARG00000063563	creb3l2	ENSG00000182158	CREB3L2
ENSDARG00000068199	pld3	ENSG00000105223	PLD3
ENSDARG00000006413	rpl38	ENSG00000172809	RPL38
ENSDARG00000068288	lamc2	ENSG00000135862	LAMC1
ENSDARG00000042993	prss1	ENSG00000204983	PRSS1
ENSDARG00000042993	prss1	ENSG00000010438	PRSS3
ENSDARG00000042993	prss1	ENSG00000275896	PRSS2
ENSDARG00000062463	zc3h12b	ENSG00000102053	ZC3H12B
ENSDARG00000046002	necap2	ENSG00000157191	NECAP2
ENSDARG00000029533	rpl18	ENSG00000063177	RPL18
ENSDARG00000094336	si:dkeyp-82a1.6	ENSG00000169905	TOR1AIP2
ENSDARG00000039008	SERP2	ENSG00000151778	SERP2
ENSDARG00000020007	col1a2	ENSG00000164692	COL1A2
ENSDARG00000053463	poglut1	ENSG00000163389	POGLUT1
ENSDARG00000041304	trak1a	ENSG00000182606	TRAK1
ENSDARG00000060797	pfkmb	ENSG00000152556	PFKM
ENSDARG00000102317	rpl26	ENSG00000037241	RPL26L1
ENSDARG00000102317	rpl26	ENSG00000161970	RPL26
ENSDARG00000039363	dnajb12a	ENSG00000148719	DNAJB12
ENSDARG00000041644	si:dkey-194e6.1	ENSG00000147003	CLTRN
ENSDARG00000009014	col11a1b	ENSG00000060718	COL11A1
ENSDARG00000032618	mgst1.1	ENSG00000008394	MGST1
ENSDARG00000102114	ptdss1b	ENSG00000156471	PTDSS1
ENSDARG00000090557	si:ch1073-110a20.7	ENSG00000166482	MFAP4
ENSDARG00000099439	serp1	ENSG00000120742	SERP1
ENSDARG00000078592	nomo	ENSG00000103512	NOMO1
ENSDARG00000025554	wdr83os	ENSG00000105583	WDR83OS
ENSDARG00000016038	hacd3	ENSG00000074696	HACD3
ENSDARG00000001463	tdh2	ENSG00000203859	HSD3B2
ENSDARG00000001463	tdh2	ENSG00000203857	HSD3B1
ENSDARG00000060442	tmem259	ENSG00000182087	TMEM259
ENSDARG00000005675	sec61a1l	ENSG00000058262	SEC61A1
ENSDARG00000055388	vtna	ENSG00000109072	VTN
ENSDARG00000054458	slmapa	ENSG00000163681	SLMAP
ENSDARG00000038569	fzd8b	ENSG00000177283	FZD8
ENSDARG00000054934	zgc:101765	ENSG00000198610	AKR1C4
ENSDARG00000054934	zgc:101765	ENSG00000151632	AKR1C2
ENSDARG00000054934	zgc:101765	ENSG00000196139	AKR1C3
ENSDARG00000054934	zgc:101765	ENSG00000187134	AKR1C1
ENSDARG00000009342	txndc5	ENSG00000239264	TXNDC5
ENSDARG00000099554	sec16b	ENSG00000120341	SEC16B
ENSDARG00000043644	vkorc1l1	ENSG00000196715	VKORC1L1
ENSDARG00000020218	amfra	ENSG00000159461	AMFR
ENSDARG00000032802	ktn1	ENSG00000126777	KTN1
ENSDARG00000055459	dlgap3	ENSG00000116544	DLGAP3
ENSDARG00000041811	rps25	ENSG00000118181	RPS25
ENSDARG00000056480	cpvl	ENSG00000106066	CPVL
ENSDARG00000057556	rpl17	ENSG00000265681	RPL17
ENSDARG00000037071	rps26	ENSG00000197728	RPS26
ENSDARG00000061560	stim1b	ENSG00000167323	STIM1
ENSDARG00000058022	ormdl2	ENSG00000123353	ORMDL2
ENSDARG00000056680	stc2a	ENSG00000113739	STC2
ENSDARG00000078520	ikbip	ENSG00000166130	IKBIP
ENSDARG00000045525	tmcc3	ENSG00000057704	TMCC3
ENSDARG00000055996	rps8a	ENSG00000142937	RPS8
ENSDARG00000089667	zgc:173915	ENSG00000166482	MFAP4
ENSDARG00000014867	rpl8	ENSG00000161016	RPL8
ENSDARG00000019949	serpinh1b	ENSG00000149257	SERPINH1
ENSDARG00000025679	comtb	ENSG00000093010	COMT
ENSDARG00000098226	smpd3	ENSG00000103056	SMPD3
ENSDARG00000004952	rsad2	ENSG00000134321	RSAD2
ENSDARG00000038683	si:zfos-2330d3.1	ENSG00000166482	MFAP4
ENSDARG00000009208	prkcda	ENSG00000163932	PRKCD
ENSDARG00000090730	cfbl	ENSG00000243649	CFB
ENSDARG00000090730	cfbl	ENSG00000244255	AL645922.1
ENSDARG00000005616	bfb	ENSG00000243649	CFB
ENSDARG00000005616	bfb	ENSG00000244255	AL645922.1
ENSDARG00000005350	dip2ba	ENSG00000066084	DIP2B
ENSDARG00000014239	esyt1b	ENSG00000139641	ESYT1
ENSDARG00000052703	cisd2	ENSG00000145354	CISD2
ENSDARG00000021195	st8sia6	ENSG00000148488	ST8SIA6
ENSDARG00000041830	tsn	ENSG00000211460	TSN
ENSDARG00000038213	slc35b1	ENSG00000121073	SLC35B1
ENSDARG00000077717	rpl29	ENSG00000162244	RPL29
ENSDARG00000101917	pmfbp1	ENSG00000118557	PMFBP1
ENSDARG00000105116	p4hb	ENSG00000185624	P4HB
ENSDARG00000017842	syvn1	ENSG00000162298	SYVN1
ENSDARG00000037318	ddost	ENSG00000244038	DDOST
ENSDARG00000070480	agr2	ENSG00000106541	AGR2
ENSDARG00000069439	ptgdsa	ENSG00000148346	LCN2
ENSDARG00000045676	calua	ENSG00000128595	CALU
ENSDARG00000037846	hm13	ENSG00000101294	HM13
ENSDARG00000001890	stt3b	ENSG00000163527	STT3B
ENSDARG00000014179	pfkma	ENSG00000152556	PFKM
ENSDARG00000016348	dip2bb	ENSG00000066084	DIP2B
ENSDARG00000094845	zmp:0000001323	ENSG00000166482	MFAP4
ENSDARG00000087393	prr11	ENSG00000068489	PRR11
ENSDARG00000053995	gpank1	ENSG00000204438	GPANK1
ENSDARG00000016463	trappc6b	ENSG00000182400	TRAPPC6B
ENSDARG00000090783	mfap4	ENSG00000166482	MFAP4
ENSDARG00000095746	si:zfos-2330d3.7	ENSG00000166482	MFAP4
ENSDARG00000051783	rplp0	ENSG00000089157	RPLP0
ENSDARG00000060069	isoc1	ENSG00000066583	ISOC1
ENSDARG00000025850	rps21	ENSG00000171858	RPS21
ENSDARG00000040684	plcd4b	ENSG00000115556	PLCD4
ENSDARG00000063233	baz1a	ENSG00000198604	BAZ1A
ENSDARG00000013763	rrbp1a	ENSG00000125844	RRBP1
ENSDARG00000055698	pcnx2	ENSG00000135749	PCNX2
ENSDARG00000104011	rps17	ENSG00000182774	RPS17
ENSDARG00000090002	cln6b	ENSG00000128973	CLN6
ENSDARG00000027687	tmem230a	ENSG00000089063	TMEM230
ENSDARG00000004270	atl3	ENSG00000184743	ATL3
ENSDARG00000078924	tmco4	ENSG00000162542	TMCO4
ENSDARG00000041703	rrbp1b	ENSG00000125844	RRBP1
ENSDARG00000006923	cacna1ab	ENSG00000141837	CACNA1A
ENSDARG00000017740	sec63	ENSG00000025796	SEC63
ENSDARG00000002945	bgnb	ENSG00000182492	BGN
ENSDARG00000058638	si:ch211-71m22.1	ENSG00000163746	PLSCR2
ENSDARG00000058992	cers2b	ENSG00000143418	CERS2
ENSDARG00000038681	MFAP4	ENSG00000166482	MFAP4
ENSDARG00000103464	pggt1b	ENSG00000164219	PGGT1B
ENSDARG00000019253	rhag	ENSG00000112077	RHAG
ENSDARG00000078259	bnip1a	ENSG00000113734	BNIP1
ENSDARG00000039347	rps24	ENSG00000138326	RPS24
ENSDARG00000040265	mpdu1b	ENSG00000129255	MPDU1
ENSDARG00000004539	ptgs2a	ENSG00000073756	PTGS2
ENSDARG00000038566	gnptg	ENSG00000090581	GNPTG
ENSDARG00000100072	mgrn1a	ENSG00000102858	MGRN1
ENSDARG00000009534	wls	ENSG00000116729	WLS
ENSDARG00000101677	chrnb4	ENSG00000117971	CHRNB4
ENSDARG00000045553	hsd17b2	ENSG00000086696	HSD17B2
ENSDARG00000021864	rplp1	ENSG00000137818	RPLP1
ENSDARG00000042995	sptlc1	ENSG00000090054	SPTLC1
ENSDARG00000076060	diaph2	ENSG00000147202	DIAPH2
ENSDARG00000045557	socs2	ENSG00000120833	SOCS2
ENSDARG00000098902	ubxn8	ENSG00000104691	UBXN8
ENSDARG00000105578	amfrb	ENSG00000159461	AMFR
ENSDARG00000019444	ssr4	ENSG00000180879	SSR4
ENSDARG00000031489	ognb	ENSG00000106809	OGN
ENSDARG00000093078	plscr3a	ENSG00000163746	PLSCR2
ENSDARG00000019951	sec62	ENSG00000008952	SEC62
ENSDARG00000099960	elovl1a	ENSG00000066322	ELOVL1
ENSDARG00000092798	ppib	ENSG00000166794	PPIB
ENSDARG00000035871	rpl30	ENSG00000156482	RPL30
ENSDARG00000019778	rps6	ENSG00000137154	RPS6
ENSDARG00000053709	si:ch73-89b15.3	ENSG00000198848	CES1
ENSDARG00000074866	ptpn5	ENSG00000110786	PTPN5
ENSDARG00000035171	btg4	ENSG00000137707	BTG4
ENSDARG00000069102	zgc:112962	ENSG00000169905	TOR1AIP2
ENSDARG00000071863	itgb1a	ENSG00000150093	ITGB1
ENSDARG00000025094	edem1	ENSG00000134109	EDEM1
ENSDARG00000069265	matn3b	ENSG00000132031	MATN3
ENSDARG00000033234	stmn2a	ENSG00000104435	STMN2
ENSDARG00000029500	rpl34	ENSG00000109475	RPL34
ENSDARG00000003259	loxa	ENSG00000113083	LOX
ENSDARG00000016238	arl6ip5b	ENSG00000144746	ARL6IP5
ENSDARG00000055086	ggnbp2	ENSG00000278311	GGNBP2
ENSDARG00000091130	kcnq2b	ENSG00000075043	KCNQ2
ENSDARG00000040907	gcgb	ENSG00000115263	GCG
ENSDARG00000036704	tmem18	ENSG00000151353	TMEM18
ENSDARG00000045932	cpeb1a	ENSG00000260836	AC245033.1
ENSDARG00000054914	dgat1b	ENSG00000185000	DGAT1
ENSDARG00000009001	pdia6	ENSG00000143870	PDIA6
ENSDARG00000055595	clul1	ENSG00000079101	CLUL1
ENSDARG00000053010	lpcat2	ENSG00000087253	LPCAT2
ENSDARG00000075383	gramd1ba	ENSG00000023171	GRAMD1B
ENSDARG00000079296	gcga	ENSG00000115263	GCG
ENSDARG00000025581	rpl10	ENSG00000147403	RPL10
ENSDARG00000025581	rpl10	ENSG00000165496	RPL10L
ENSDARG00000005891	cyb5r3	ENSG00000100243	CYB5R3
ENSDARG00000099315	nsdhl	ENSG00000147383	NSDHL
ENSDARG00000078247	vip	ENSG00000146469	VIP
ENSDARG00000058105	rpl36a	ENSG00000165502	RPL36AL
ENSDARG00000008454	cpeb1b	ENSG00000260836	AC245033.1
ENSDARG00000014098	pkd2	ENSG00000118762	PKD2
ENSDARG00000042641	cyp51	ENSG00000001630	CYP51A1
ENSDARG00000033760	pmelb	ENSG00000185664	PMEL
ENSDARG00000040553	tmem97	ENSG00000109084	TMEM97
ENSDARG00000055538	avl9	ENSG00000105778	AVL9
ENSDARG00000035607	ankle2	ENSG00000176915	ANKLE2
ENSDARG00000020427	nceh1a	ENSG00000144959	NCEH1
ENSDARG00000044972	bcap31	ENSG00000185825	BCAP31
ENSDARG00000077044	arl6ip5a	ENSG00000144746	ARL6IP5
ENSDARG00000018738	zw10	ENSG00000086827	ZW10
ENSDARG00000012450	vmp1	ENSG00000062716	VMP1
ENSDARG00000102340	ptn	ENSG00000105894	PTN
ENSDARG00000026165	col11a1a	ENSG00000060718	COL11A1
ENSDARG00000103433	rpl14	ENSG00000188846	RPL14
ENSDARG00000076163	col19a1	ENSG00000204291	COL15A1
ENSDARG00000063177	manf	ENSG00000145050	MANF
ENSDARG00000021669	sec61a1	ENSG00000058262	SEC61A1
ENSDARG00000042905	rpl10a	ENSG00000198755	RPL10A
ENSDARG00000010276	ptgs2b	ENSG00000073756	PTGS2
ENSDARG00000001734	fkbp8	ENSG00000105701	FKBP8
ENSDARG00000100742	reep5	ENSG00000129625	REEP5
ENSDARG00000071082	p4ha1b	ENSG00000122884	P4HA1
ENSDARG00000061400	csgalnact2	ENSG00000169826	CSGALNACT2
ENSDARG00000039726	YIPF5	ENSG00000145817	YIPF5
ENSDARG00000054963	alg1	ENSG00000033011	ALG1
ENSDARG00000054963	alg1	ENSG00000251287	ALG1L2
ENSDARG00000029663	rab1ab	ENSG00000174903	RAB1B
ENSDARG00000032816	tm7sf2	ENSG00000149809	TM7SF2
ENSDARG00000078179	fndc3ba	ENSG00000075420	FNDC3B
ENSDARG00000060515	zdhhc9	ENSG00000188706	ZDHHC9
ENSDARG00000041199	alg12	ENSG00000182858	ALG12
ENSDARG00000075307	kcnq2a	ENSG00000075043	KCNQ2
ENSDARG00000078386	dync1i2a	ENSG00000077380	DYNC1I2
ENSDARG00000004979	elovl5	ENSG00000012660	ELOVL5
ENSDARG00000007496	ufl1	ENSG00000014123	UFL1
ENSDARG00000054578	arl6ip1	ENSG00000260342	AC138811.2
ENSDARG00000054578	arl6ip1	ENSG00000170540	ARL6IP1
ENSDARG00000104451	slc39a7	ENSG00000112473	SLC39A7
ENSDARG00000044132	ogna	ENSG00000106809	OGN
ENSDARG00000058693	cast	ENSG00000153113	CAST
ENSDARG00000028628	gdap1l1	ENSG00000124194	GDAP1L1
ENSDARG00000093600	omd	ENSG00000127083	OMD
ENSDARG00000035257	akr1a1a	ENSG00000198610	AKR1C4
ENSDARG00000035257	akr1a1a	ENSG00000151632	AKR1C2
ENSDARG00000035257	akr1a1a	ENSG00000196139	AKR1C3
ENSDARG00000035257	akr1a1a	ENSG00000187134	AKR1C1
ENSDARG00000052072	dnajb9a	ENSG00000128590	DNAJB9
ENSDARG00000070743	tmem45a	ENSG00000181458	TMEM45A
ENSDARG00000103413	zgc:109949	ENSG00000132026	RTBDN
ENSDARG00000062598	ltc4s	ENSG00000213316	LTC4S
ENSDARG00000044544	zgc:110782	ENSG00000198610	AKR1C4
ENSDARG00000044544	zgc:110782	ENSG00000151632	AKR1C2
ENSDARG00000044544	zgc:110782	ENSG00000196139	AKR1C3
ENSDARG00000044544	zgc:110782	ENSG00000187134	AKR1C1
ENSDARG00000060252	mogs	ENSG00000115275	MOGS
ENSDARG00000008969	fgb	ENSG00000171564	FGB
ENSDARG00000063030	mesd	ENSG00000117899	MESD
ENSDARG00000069099	tmco1	ENSG00000143183	TMCO1
ENSDARG00000058646	ptprna	ENSG00000054356	PTPRN
ENSDARG00000045487	rps16	ENSG00000105193	RPS16
ENSDARG00000077139	col6a3	ENSG00000163359	COL6A3
ENSDARG00000010070	adam9	ENSG00000168615	ADAM9
ENSDARG00000074695	mertka	ENSG00000153208	MERTK
ENSDARG00000061294	arhgap5	ENSG00000100852	ARHGAP5
ENSDARG00000036298	rps13	ENSG00000110700	RPS13
ENSDARG00000091348	rtn3	ENSG00000133318	RTN3
ENSDARG00000076568	sec61b	ENSG00000106803	SEC61B
ENSDARG00000020741	fga	ENSG00000171560	FGA
ENSDARG00000098408	stbd1	ENSG00000118804	STBD1
ENSDARG00000044642	sc5d	ENSG00000109929	SC5D
ENSDARG00000007320	rpl7	ENSG00000147604	RPL7
ENSDARG00000021905	derl1	ENSG00000136986	DERL1
ENSDARG00000086183	vkorc1	ENSG00000255439	AC135050.2
ENSDARG00000086183	vkorc1	ENSG00000167397	VKORC1
ENSDARG00000037488	canx	ENSG00000127022	CANX
ENSDARG00000093606	si:dkey-159f12.2	ENSG00000142534	RPS11
ENSDARG00000078973	uckl1b	ENSG00000198276	UCKL1
ENSDARG00000069013	prdx4	ENSG00000123131	PRDX4
ENSDARG00000071164	alkbh1	ENSG00000100601	ALKBH1
ENSDARG00000096594	lratb.1	ENSG00000121207	LRAT
ENSDARG00000015088	dnajb11	ENSG00000090520	DNAJB11
ENSDARG00000015088	dnajb11	ENSG00000283149	AC068631.2
ENSDARG00000102234	si:ch211-71n6.4	ENSG00000198848	CES1
ENSDARG00000041569	ces2a	ENSG00000198848	CES1
ENSDARG00000095968	erlin2	ENSG00000147475	ERLIN2
ENSDARG00000086523	ch25hl3	ENSG00000147475	ERLIN2
ENSDARG00000010962	fkbp7	ENSG00000079150	FKBP7
ENSDARG00000031422	igfbp2b	ENSG00000115457	IGFBP2
ENSDARG00000057368	rps8b	ENSG00000142937	RPS8
ENSDARG00000061375	sgpl1	ENSG00000166224	SGPL1
ENSDARG00000017617	alg6	ENSG00000088035	ALG6
ENSDARG00000060723	stim1a	ENSG00000167323	STIM1
ENSDARG00000054451	loxl1	ENSG00000129038	LOXL1
ENSDARG00000036636	ebpl	ENSG00000123179	EBPL
ENSDARG00000061738	march2	ENSG00000099785	MARCHF2
ENSDARG00000052263	rab1aa	ENSG00000174903	RAB1B
ENSDARG00000041595	ces3	ENSG00000198848	CES1
ENSDARG00000071692	prex2	ENSG00000046889	PREX2
ENSDARG00000053917	alg10	ENSG00000175548	ALG10B
ENSDARG00000053917	alg10	ENSG00000139133	ALG10
ENSDARG00000009724	rpn2	ENSG00000118705	RPN2
ENSDARG00000021991	erlin1	ENSG00000107566	ERLIN1
ENSDARG00000037199	C9H2orf76	ENSG00000186132	C2orf76
ENSDARG00000070006	rcn1	ENSG00000285283	AL035078.4
ENSDARG00000070006	rcn1	ENSG00000049449	RCN1
ENSDARG00000100677	tmem205	ENSG00000105518	TMEM205
ENSDARG00000037281	fgg	ENSG00000171557	FGG
ENSDARG00000076020	pappa2	ENSG00000116183	PAPPA2
ENSDARG00000062023	fndc3bb	ENSG00000075420	FNDC3B
ENSDARG00000087473	dnajb12b	ENSG00000148719	DNAJB12
ENSDARG00000099973	mia2	ENSG00000150527	MIA2
ENSDARG00000099380	rpl13	ENSG00000167526	RPL13
ENSDARG00000070452	saraf	ENSG00000133872	SARAF
ENSDARG00000004386	ELAPOR2	ENSG00000164659	ELAPOR2
ENSDARG00000025555	ormdl3	ENSG00000172057	ORMDL3
ENSDARG00000055278	cfb	ENSG00000243649	CFB
ENSDARG00000055278	cfb	ENSG00000244255	AL645922.1
ENSDARG00000103614	pemt	ENSG00000133027	PEMT
ENSDARG00000033662	scd	ENSG00000099194	SCD
ENSDARG00000077479	msh5	ENSG00000204410	MSH5
ENSDARG00000102640	pdia3	ENSG00000167004	PDIA3
ENSDARG00000043453	rps5	ENSG00000083845	RPS5
ENSDARG00000017884	bgna	ENSG00000182492	BGN
ENSDARG00000036375	cyfip2	ENSG00000055163	CYFIP2
ENSDARG00000091298	pmela	ENSG00000185664	PMEL
ENSDARG00000087349	reep6	ENSG00000115255	REEP6
ENSDARG00000062087	nceh1b.1	ENSG00000144959	NCEH1
ENSDARG00000007996	pou2f1b	ENSG00000143190	POU2F1
ENSDARG00000079824	ninj2	ENSG00000171840	NINJ2
ENSDARG00000012405	col1a1a	ENSG00000108821	COL1A1
ENSDARG00000039378	rcn2	ENSG00000117906	RCN2
ENSDARG00000021569	gdap2	ENSG00000196505	GDAP2
ENSDARG00000099774	cyb5b	ENSG00000103018	CYB5B
ENSDARG00000021046	rhbdd1	ENSG00000144468	RHBDD1
ENSDARG00000002816	rasgrf2b	ENSG00000113319	RASGRF2
ENSDARG00000099527	nkiras1	ENSG00000197885	NKIRAS1
ENSDARG00000062190	pde3b	ENSG00000152270	PDE3B
ENSDARG00000014927	uts1	ENSG00000163794	UCN
ENSDARG00000101726	ces2b	ENSG00000172828	CES3
ENSDARG00000101062	fdft1	ENSG00000079459	FDFT1
ENSDARG00000044601	rtn4a	ENSG00000115310	RTN4
ENSDARG00000020301	os9	ENSG00000135506	OS9
ENSDARG00000021143	rtn1b	ENSG00000139970	RTN1
ENSDARG00000035577	cds2	ENSG00000101290	CDS2
ENSDARG00000069446	dbh	ENSG00000123454	DBH
ENSDARG00000020143	pah	ENSG00000171759	PAH
ENSDARG00000070435	vapb	ENSG00000124164	VAPB
ENSDARG00000005115	calub	ENSG00000128595	CALU
ENSDARG00000034714	esyt1a	ENSG00000139641	ESYT1
ENSDARG00000091557	mmp19	ENSG00000123342	MMP19
ENSDARG00000046098	ebp	ENSG00000147155	EBP
ENSDARG00000021547	vrk2	ENSG00000028116	VRK2
ENSDARG00000002720	utp15	ENSG00000164338	UTP15
ENSDARG00000076066	march6	ENSG00000145495	MARCHF6
ENSDARG00000061248	xylt1	ENSG00000103489	XYLT1
ENSDARG00000007279	yipf5	ENSG00000145817	YIPF5
ENSDARG00000014333	ormdl1	ENSG00000128699	ORMDL1
ENSDARG00000036139	lctla	ENSG00000188501	LCTL
ENSDARG00000060094	ptgis	ENSG00000124212	PTGIS
ENSDARG00000002174	itfg2	ENSG00000111203	ITFG2
ENSDARG00000004470	prkcsh	ENSG00000130175	PRKCSH
ENSDARG00000077291	rps2	ENSG00000140988	RPS2
ENSDARG00000027079	znf804a	ENSG00000170396	ZNF804A
ENSDARG00000053831	vtnb	ENSG00000109072	VTN
ENSDARG00000053047	eif2s2	ENSG00000125977	EIF2S2
ENSDARG00000037905	cacna1aa	ENSG00000141837	CACNA1A
ENSDARG00000022564	C18H11orf58	ENSG00000110696	C11orf58
ENSDARG00000102460	si:ch73-170d6.4	ENSG00000163746	PLSCR2
ENSDARG00000008060	scara3	ENSG00000168077	SCARA3
ENSDARG00000006025	tp53i11b	ENSG00000175274	TP53I11
ENSDARG00000094609	si:ch73-68b22.2	ENSG00000072682	P4HA2
ENSDARG00000010085	p4ha2	ENSG00000072682	P4HA2
ENSDARG00000044327	tmem185	ENSG00000269556	TMEM185A
ENSDARG00000104818	ces2b	ENSG00000172828	CES3
ENSDARG00000101952	pigv	ENSG00000060642	PIGV
ENSDARG00000101602	preb	ENSG00000138073	PREB
ENSDARG00000115902	lnpa	ENSG00000144320	LNPK
ENSDARG00000052374	faf2	ENSG00000113194	FAF2
ENSDARG00000103007	rps3	ENSG00000149273	RPS3
ENSDARG00000063646	lnpa	ENSG00000144320	LNPK
ENSDARG00000109662	BX005442.2	ENSG00000281887	GIMAP1-GIMAP5
ENSDARG00000052470	igfbp2a	ENSG00000115457	IGFBP2
ENSDARG00000038682	zgc:171687	ENSG00000166482	MFAP4
ENSDARG00000062530	ASTE1	ENSG00000034533	ASTE1
ENSDARG00000110744	CYTL1	ENSG00000170891	CYTL1
ENSDARG00000103503	dgat1a	ENSG00000185000	DGAT1
ENSDARG00000018334	rpl35	ENSG00000136942	RPL35
ENSDARG00000039601	ier3ip1	ENSG00000134049	IER3IP1
ENSDARG00000102387	slc39a14	ENSG00000104635	SLC39A14
ENSDARG00000101722	larp1	ENSG00000155506	LARP1
ENSDARG00000069674	tmem230b	ENSG00000089063	TMEM230
ENSDARG00000115862	vapal	ENSG00000101558	VAPA
ENSDARG00000100828	CU929150.2	ENSG00000163746	PLSCR2
ENSDARG00000074571	gpaa1	ENSG00000197858	GPAA1
ENSDARG00000074258	gramd1bb	ENSG00000023171	GRAMD1B
ENSDARG00000030408	rps26l	ENSG00000197728	RPS26
ENSDARG00000046157	RPS17	ENSG00000182774	RPS17
ENSDARG00000103311	fbln1	ENSG00000077942	FBLN1
ENSDARG00000019487	tmx1	ENSG00000139921	TMX1
ENSDARG00000098984	pid1	ENSG00000153823	PID1
ENSDARG00000102206	stc2b	ENSG00000113739	STC2
ENSDARG00000101535	col10a1b	ENSG00000123500	COL10A1
ENSDARG00000103320	lclat1	ENSG00000172954	LCLAT1
ENSDARG00000075606	RNF5	ENSG00000204308	RNF5
ENSDARG00000079251	nlgn2b	ENSG00000198848	CES1
ENSDARG00000117069	CABZ01060373.1	ENSG00000203485	INF2
ENSDARG00000104519	CABZ01075611.1	ENSG00000100196	KDELR3
ENSDARG00000109215	FQ377603.1	ENSG00000154928	EPHB1
ENSDARG00000020371	g6pc3	ENSG00000141349	G6PC3
ENSDARG00000102550	CABZ01080371.1	ENSG00000143190	POU2F1
ENSDARG00000046054	CT027815.1	ENSG00000143554	SLC27A3
ENSDARG00000101585	tecra	ENSG00000099797	TECR
ENSDARG00000099022	faua	ENSG00000149806	FAU
ENSDARG00000036629	rps14	ENSG00000164587	RPS14
ENSDARG00000101627	ssr1	ENSG00000124783	SSR1
ENSDARG00000007923	ptpn1	ENSG00000196396	PTPN1
ENSDARG00000075054	rasgrf2a	ENSG00000113319	RASGRF2
ENSDARG00000054172	pgrmc1	ENSG00000101856	PGRMC1
ENSDARG00000110574	CABZ01080042.1	ENSG00000166482	MFAP4
ENSDARG00000109888	CR388047.2	ENSG00000281887	GIMAP1-GIMAP5
ENSDARG00000109929	CABZ01058721.1	ENSG00000150093	ITGB1
ENSDARG00000104484	itgb1b	ENSG00000150093	ITGB1
ENSDARG00000022689	itgb1b.2	ENSG00000150093	ITGB1
ENSDARG00000031126	notum1a	ENSG00000185269	NOTUM
ENSDARG00000053232	itgb1b.1	ENSG00000150093	ITGB1
ENSDARG00000117145	notum1b	ENSG00000185269	NOTUM
ENSDARG00000116066	CABZ01084501.3	ENSG00000166482	MFAP4
ENSDARG00000100322	fut10	ENSG00000172728	FUT10
ENSDARG00000005791	rpl28	ENSG00000108107	RPL28
ENSDARG00000040912	kdelr3	ENSG00000100196	KDELR3
ENSDARG00000115195	FO203432.1	ENSG00000166482	MFAP4
ENSDARG00000103195	dync1i2b	ENSG00000077380	DYNC1I2
ENSDARG00000078652	zfyve1	ENSG00000165861	ZFYVE1
ENSDARG00000115549	NCEH1	ENSG00000144959	NCEH1
ENSDARG00000016337	lctlb	ENSG00000188501	LCTL
ENSDARG00000004796	mgrn1b	ENSG00000102858	MGRN1
ENSDARG00000111491	CABZ01084501.1	ENSG00000166482	MFAP4
ENSDARG00000100962	ttc39b	ENSG00000155158	TTC39B
ENSDARG00000062280	hace1	ENSG00000085382	HACE1
ENSDARG00000099728	zgc:56622	ENSG00000198610	AKR1C4
ENSDARG00000099728	zgc:56622	ENSG00000151632	AKR1C2
ENSDARG00000099728	zgc:56622	ENSG00000196139	AKR1C3
ENSDARG00000099728	zgc:56622	ENSG00000187134	AKR1C1
ENSDARG00000074129	edem3	ENSG00000116406	EDEM3
ENSDARG00000026024	mospd2	ENSG00000130150	MOSPD2
ENSDARG00000109940	BX004816.3	ENSG00000281887	GIMAP1-GIMAP5
ENSDARG00000078703	unm_hu7910	ENSG00000198363	ASPH
ENSDARG00000027824	top1mt	ENSG00000101558	VAPA
ENSDARG00000004782	fgfr3	ENSG00000068078	FGFR3
ENSDARG00000070651	prkcdb	ENSG00000163932	PRKCD
ENSDARG00000104280	bnip1b	ENSG00000113734	BNIP1
